# Convergent routes to haloterpenoid biosynthesis in red algae: identification of non-canonical UbiA-type terpene synthase gene clusters in the genus *Laurencia*

**DOI:** 10.64898/2026.10.28.762581

**Authors:** Hannah K. Bone, Aodhan W. Beattie, Sheila Podell, Ashleigh J. Burke, Taylor S. Steele, Immo Burkhardt, Bradley S. Moore

**Author notes:** Bradley S. Moore, **Email:**.

## Abstract

Red algae produce structurally diverse haloterpenoids unique to seaweeds, yet the enzymes responsible for generating many of their core terpene scaffolds remain unknown. Here, we report the identification of red algal UbiA-type terpene synthases (UTSs), a noncanonical enzyme family recently associated with terpene biosynthesis in bacteria and fungi. By prioritizing UbiA candidates located near putative biosynthetic genes, we identified eight candidate gene clusters across two red algal species, *Laurencia pacifica* and *Laurencia subopposita*. Using the heterologous host plant *Nicotiana benthamiana*, we show that the UbiA genes act as non-canonical TSs and that two UTSs produce the sesquiterpene bisabolene. The discovery of the bisabolene UTSs, LsUTS-2 and LpUTS-2, lays the foundation for laurane and chamigrane-type sesquiterpenoid production, addressing a prior biosynthetic quandary that bisabolene is not produced by established red algal class I TSs. Phylogenetic analyses distinguish the red algal UTSs from canonical UbiA prenyltransferases involved in primary metabolism and suggest they were acquired outside the red algal lineage. These findings expand the known distribution of UTSs and establish a previously unrecognized route to red algal terpene scaffolds.
