## Supplemental File 1 for "Convergent routes to haloterpenoid biosynthesis in red algae: identification of non-canonical UbiA-type terpene synthase gene clusters in the genus *Laurencia*"

### Sheet: Sheet1
locus_id	BLASTX match	Scafold_id	Query len	query pct GC	non-viral neighbor anotations	Viral neighbor annotations	Euke marker
UbiA_Lpac1_24954	LpUbiA-1	HAP1_h1tg014231l	53250	45.5005	Terpenoid synthase	Reverse transcriptase, RNase H, Integrase, retropepsin, Retrovirus zinc finger, Retrotransposon gag protein	CHROMO (CHRromatin Organization Modifier)
UbiA_Lpac1_23040	LpUbiA-2	HAP1_h1tg001971l	194429	43.8237	Vanadium haloperoxidase SAM methyltransferase, FAD/NAD(P)-binding	Reverse transcriptase, RNase H, Integrase
UbiA_Lpac1_24504	LpUbiA-2	HAP1_h1tg007981l	81998	40.7327	Vanadium haloperoxidase SAM methyltransferase, FAD/NAD(P)-binding	Reverse transcriptase, RNase H, Integrase
UbiA_Lpac1_24303	LpUbiA-2	HAP1_h1tg005063l	75411	40.5829	SAM methyltransferase	Reverse transcriptase, RNase H, Integrase
UbiA_09916	LsUbiA-2	HAP1_h1tg009716l	25539	45.4795	terpenoid synthase Vanadium haloperoxidase	Reverse transcriptase, retropepsin	CHROMO (CHRromatin Organization Modifier)
UbiA_08716	LsUbiA-2	HAP1_h1tg000778l	53131	45.1243	terpenoid synthase Vanadium haloperoxidase, haloalkane dehalogenase	Reverse transcriptase, Integrase, retropepsin
UbiA_09763	LsUbiA-3	HAP1_h1tg007353l	65492	44.4039	Vanadium haloperoxidase short chain DH, FAD/NAD(P)-binding	Reverse transcriptase, RNase H, Integrase, gag-polypeptide
UbiA_08927	LsUbiA-5	HAP1_h1tg000539l	24996	39.0382	Terpenoid synthase	Integrase, pol polyprotein
UbiA_08697	LsUbiA-5	HAP1_h1tg001148l	34914	38.4975	Terpenoid synthase	Reverse transcriptase, RNase H, Integrase, gag-polypeptide
